# PhenoMIP: High Throughput Phenotyping of Diverse *C. elegans* Populations via Molecular Inversion Probes

**DOI:** 10.1101/857854

**Authors:** Calvin Mok, Gabriella Belmarez, Mark L. Edgley, Donald G. Moerman, Robert H. Waterston

## Abstract

Whether generated within a lab setting or isolated from the wild, variant alleles continue to be an important resource for decoding gene function in model organisms such as *Caenorhabditis elegans*. With advances in massively parallel sequencing, multiple whole-genome sequenced (WGS) strain collections are now available to the research community. The Million Mutation Project (MMP) for instance, analysed 2007 N2-derived, mutagenized strains. Individually, each strain averages ∼400 single nucleotide variants amounting to ∼80 protein coding variants. The effects of these variants, however, remain largely uncharacterized and querying the breadth of these strains for phenotypic changes requires a method amenable to rapid and sensitive high-throughput analysis. Here we present a pooled competitive fitness approach to quantitatively <u>pheno</u>type subpopulations of sequenced collections via <u>m</u>olecular inversion <u>p</u>robes (PhenoMIP). We phenotyped the relative fitness of 217 mutant strains on multiple food sources and classified these into five categories. We also demonstrate on a subset of these strains, that their fitness defects can be genetically mapped. Overall, our results suggest that approximately 80% of MMP mutant strains may have a decreased fitness relative to the lab reference, N2. The costs of generating this form of analysis through WGS methods would be prohibitive while PhenoMIP analysis in this manner is accomplished at less than 1% of projected WGS costs. We propose methods for applying PhenoMIP to a broad range of population selection experiments in a cost-efficient manner that would be useful to the community at large.
