## Supplemental Data SD2 for "PhenoMIP: High Throughput Phenotyping of Diverse *C. elegans* Populations via Molecular Inversion Probes"

### Sheet: Genomic Mix Information
strain	genomic mixture set
VC20152	1
VC20172	1
VC20239	1
VC20263	1
VC20327	1
VC20413	1
VC20485	1
VC20649	1
VC20738	1
VC40138	1
VC40196	1
VC40238	1
VC40250	1
VC40529	1
VC40545	1
VC40687	1
VC40697	1
VC40721	1
VC40788	1
VC40804	1
VC40870	1
VC20197	2
VC20293	2
VC20435	2
VC20444	2
VC20496	2
VC40575	2
VC40611	2
VC40719	2
VC10128	3
VC20110	3
VC20461	3
VC20647	3
VC20684	3
VC40154	3
VC40174	3
VC40632	3
VC40747	3
VC40764	3
VC20492	4
VC20555	4
VC20617	4
VC20315	5
VC20328	5
VC40212	5
VC40257	5
VC20019	none
VC20319	none

### Sheet: MIP Sequencing Read Counts
Set	Set 1	Set 1	Set 2	Set 2	Set 3	Set 3	Set 4	Set 4	Set 5	Set 5	Set 5 NextSeq	Set 5 NextSeq
MIP.name	wt.bc.unique	snv.bc.unique	wt.bc.unique	snv.bc.unique	wt.bc.unique	snv.bc.unique	wt.bc.unique	snv.bc.unique	wt.bc.unique	snv.bc.unique	wt.bc.unique	snv.bc.unique
VC20152-IIa	1419	95	1837	0	880	0	1340	0	2199	1	30694	2
VC20152-IIb	1298	58	1799	0	873	0	1380	1	2317	0	30340	1
VC20152-IV	943	57	1484	1	643	0	828	1	1558	0	21261	4
VC20152-X	1609	79	2350	0	1089	1	1294	0	2664	0	36642	4
VC40632-I	1354	1	1937	0	775	94	1121	0	2296	0	29310	1
VC40632-II	2013	1	2992	1	1229	143	1917	0	3217	1	43257	34
VC40632-IV	873	0	1201	0	370	40	573	0	923	0	12464	2
VC40632-X	1381	0	2045	0	914	115	1358	0	2256	0	28903	0
VC20684-IIa	1522	0	2107	0	779	75	1171	1	2280	0	30569	1
VC20684-IIb	2254	0	3412	0	1614	192	2176	1	4164	0	56279	2
VC20684-V	1655	0	2464	0	673	79	1231	0	2119	0	30341	2
VC20684-X	1630	0	2610	0	1505	130	1808	0	2594	0	34009	1
VC20485-I	1842	55	2621	0	911	0	1351	0	3061	1	42167	5
VC20485-II	1166	46	1802	0	926	0	1238	0	1376	0	17708	1
VC20485-III	672	22	1005	0	573	0	728	1	1045	0	14703	1
VC20485-V	2132	80	2835	0	1256	0	1854	0	3106	0	40217	6
VC20263-I	1895	117	2683	0	1203	0	1833	0	2965	0	38529	5
VC20263-II	1054	72	1472	0	573	0	839	1	1638	0	21506	2
VC20263-IV	2213	129	2943	0	1245	0	1434	0	2361	0	30687	1
VC20263-V	319	20	603	0	351	0	447	0	639	0	8732	0
VC40788-IV	1899	43	2531	0	1270	0	1673	0	2446	2	33139	0
VC40788-Va	389	15	523	0	211	0	340	0	505	0	6232	1
VC40788-X	1445	27	2156	0	1221	0	1397	0	1989	0	26572	5
VC40719-I	1660	0	2035	167	1144	0	1370	1	2704	1	35789	1
VC40719-III	742	0	926	197	315	0	419	0	966	0	12426	1
VC40719-V	1273	0	1679	164	899	0	1145	0	2052	0	28061	4
VC40719-X	1568	0	1596	129	835	0	1042	0	2133	0	27923	1
VC20496-Ia	1406	0	1110	783	894	1	1398	0	1795	0	22747	2
VC20496-Ib	1718	1	1459	1353	1254	0	1861	0	3165	0	42089	3
VC20496-IV	1643	0	1693	1439	1427	0	2142	0	3402	0	44114	2
VC20496-V	1574	0	1099	1044	818	0	1021	0	2203	0	30121	3
VC40721-I	1417	40	2350	0	985	0	1431	0	2488	0	33545	2
VC40721-II	1461	46	2094	0	771	1	1229	0	2003	0	28188	3
VC40721-IV	1701	57	2219	2	1020	1	1369	0	2769	2	35924	27
VC40721-V	1444	33	2276	1	715	0	1269	0	2341	3	32886	7
VC20738-I	1513	381	2760	0	1239	0	1664	0	3207	0	45299	3
VC20738-III	941	320	1696	0	697	0	928	0	1743	0	24707	1
VC20738-IV	843	159	1542	0	828	0	1166	0	1822	0	23800	4
VC20738-V	1235	332	2253	0	1090	0	1450	0	2547	0	33622	1
VC20315-Ib	1089	0	1624	1	482	0	826	0	1230	821	17862	11715
VC20315-II	1954	0	2270	0	1215	0	1758	0	1766	832	23967	10778
VC20315-III	758	0	1142	0	391	0	644	0	534	326	7275	3843
VC20327-I	756	21	1087	0	502	0	600	0	718	0	9263	4
VC20327-III	1568	42	2040	0	869	0	1269	0	2018	0	26478	2
VC20327-IV	1911	45	2538	1	1260	0	1804	0	2929	1	36804	4
VC20327-V	1638	37	2091	0	1026	0	1262	0	2776	0	34606	0
VC20110-II	2054	0	2848	0	1234	142	1916	0	3055	0	39818	2
VC20110-IIIa	2277	0	3201	0	1186	136	1991	0	3252	0	41181	1
VC20110-IIIb	1512	0	2019	0	876	111	1296	1	2553	0	33686	5
VC20110-IV	554	0	645	0	352	48	505	0	912	0	12470	3
VC20617-IIa	256	0	405	0	295	0	224	93	723	0	9403	0
VC20617-IIb	1063	0	1395	1	593	0	705	435	1884	0	24679	3
VC20617-III	1806	0	3239	0	1827	1	1487	540	3222	0	42722	8
VC20617-X	1745	1	2412	0	1163	0	1212	469	3459	0	43822	4
VC40687-I	1406	91	1892	0	644	0	931	0	1726	0	21855	1
VC40687-II	1415	125	2399	0	1084	0	1518	0	3086	0	39815	7
VC40687-IV	1471	93	2211	0	1049	0	1773	0	2841	0	37423	2
VC40687-V	1548	101	2491	0	992	0	1201	0	2579	0	34074	2
VC40870-I	1948	142	2880	0	1405	0	2038	2	2845	2	35676	7
VC40870-III	1381	104	2043	0	1292	0	1545	0	2924	0	37360	6
VC40870-V	1990	124	3092	0	1766	0	2171	0	3616	2	46646	8
VC40870-X	1280	104	2296	0	1108	0	1484	0	2494	1	31706	5
VC40529-I	1320	128	2152	0	798	0	1486	0	2410	0	32225	3
VC40529-II	1465	100	2448	0	1090	0	1540	0	3313	1	44560	4
VC40529-IV	2284	178	2788	0	1158	0	1989	0	4011	0	49771	3
VC40529-V	1717	118	2467	0	1336	0	1729	0	2851	0	36817	6
VC20239-I	1583	42	2055	0	991	0	1435	0	2124	0	28277	0
VC20239-III	1160	24	1730	0	612	0	975	0	1725	1	21593	4
VC20239-IV	2211	46	3007	0	1896	1	2146	0	3375	0	42738	1
VC20239-V	2176	49	3003	1	1470	0	1986	1	2973	0	40306	12
VC40154-III	763	0	981	0	404	63	771	0	1213	0	15325	3
VC40154-IV	1132	0	1849	1	932	124	1163	0	1730	1	23367	1
VC40154-V	1732	0	2365	1	1006	124	1671	0	3533	0	46338	2
VC40154-X	2622	0	3718	0	1449	162	2070	0	4395	0	57403	3
VC40804-I	1009	22	1585	0	686	0	905	0	1450	0	19219	1
VC40804-II	1741	35	2472	0	1230	0	1786	0	2651	1	36016	7
VC40804-V	1916	45	2604	1	1490	0	1883	1	3778	0	45827	4
VC40212-I	1361	0	1838	1	771	0	1101	1	1434	376	18783	5045
VC40212-II	1791	0	2345	0	1052	0	1507	0	2012	484	25925	6222
VC40212-III	2074	0	3081	1	1409	1	2019	0	2786	628	34050	8488
VC40212-X	1222	0	1841	0	750	0	1432	0	1749	441	24159	5911
VC20492-I	1698	0	2422	0	813	0	626	571	2812	0	37957	0
VC20492-II	1002	0	1573	0	695	0	538	491	1696	0	22732	1
VC20492-IV	1409	0	2058	0	838	0	632	543	2795	0	35157	2
VC20492-X	1178	0	1754	1	721	0	603	522	1884	0	27122	4
VC20647-I	2063	0	2663	0	1202	121	1772	0	2780	0	36491	5
VC20647-V	2128	0	3043	1	1187	95	1634	1	3217	0	41943	8
VC20647-X	1725	0	2403	1	762	82	1598	0	3242	2	42151	5
VC40174-II	1045	1	1356	0	621	100	712	0	1229	0	17280	0
VC40174-IV	1528	0	2166	0	879	114	1478	0	2641	0	36083	1
VC40174-V	1277	0	2055	0	589	85	1077	0	2656	0	34808	2
VC40174-X	1552	0	2372	0	1042	134	1414	0	2387	1	33487	4
VC40545-I	1421	97	2070	0	876	0	1128	0	2364	1	30314	2
VC40545-II	2069	110	3115	0	1275	0	1592	0	3152	0	43667	1
VC40545-V	2090	120	2802	0	1072	0	1570	0	3351	0	45734	3
VC40545-X	2416	121	3377	0	1756	1	2394	0	5201	0	69430	9
VC10128-I	1900	0	2493	0	721	87	1293	0	2732	0	34508	1
VC10128-IV	1845	1	2625	1	1032	113	1677	0	3502	2	46657	28
VC10128-X	1090	0	1817	1	864	125	1270	0	1609	0	20583	2
VC10128-X	2163	0	3276	0	1399	162	2326	0	4160	0	52633	3
VC20555-II	1622	0	2662	0	1306	2	1199	412	2013	1	26302	3
VC20555-IIIa	1953	0	3332	0	1761	0	1537	506	3733	0	49023	4
VC40238-I	1412	31	2124	0	833	0	1361	0	2222	0	31254	1
VC40238-III	1692	28	2112	1	959	0	1233	0	2266	1	29689	6
VC40238-V	360	6	407	0	300	0	398	0	724	0	10238	2
VC40238-X	744	20	1268	0	459	0	819	0	1517	0	19911	3
VC20172-I	2192	91	3038	0	1510	0	1959	0	3348	0	42372	2
VC20172-II	258	10	551	0	275	0	313	0	516	0	7133	2
VC20172-IV	857	42	1308	1	578	0	830	0	1365	0	19432	1
VC20172-X	1662	62	2624	1	1172	1	1631	0	2784	0	38704	15
VC40196-I	1944	70	2550	0	806	0	1239	0	2271	0	31278	1
VC40196-III	2505	90	3693	1	1827	0	2523	1	3875	1	50974	1
VC40196-X	1989	97	3164	1	1059	1	1450	0	2960	1	40943	5
VC40697-I	740	19	1229	0	520	0	728	0	1258	0	17128	3
VC40697-II	1467	42	2228	0	1231	0	1392	0	2493	0	32300	0
VC40697-III	1315	35	2238	0	1215	1	1536	0	2441	0	32194	1
VC40697-V	2207	70	3221	1	1598	0	2163	1	3822	0	48966	2
VC20649-IIa	913	12	1412	0	809	0	937	0	994	0	13651	1
VC20649-IIb	1080	11	1508	0	714	0	841	1	1372	0	18984	1
VC20649-V	1046	16	1539	0	596	0	841	0	1679	0	22128	1
VC20444-I	1175	2	1327	119	590	1	893	2	1664	0	21187	12
VC20444-II	1231	1	1661	163	766	0	1293	0	1795	0	24499	5
VC20444-V	878	0	1148	92	638	0	895	0	1268	0	16080	2
VC20444-X	790	1	1263	94	661	0	925	1	1735	0	21708	1
VC20197-II	1235	0	1647	54	746	0	1022	0	1740	0	23913	1
VC20197-III	581	0	868	21	520	0	654	0	992	1	12725	2
VC20197-IV	706	0	1031	30	458	0	631	0	1118	0	14813	6
VC20197-V	2276	0	3548	100	1864	0	2309	0	3117	2	41244	5
VC40138-IIIa	1620	51	2412	0	1110	0	1574	0	2925	0	42118	6
VC40138-IIIb	1369	40	1943	0	1216	0	1418	0	2314	0	28793	3
VC40138-IV	1709	44	2639	0	1273	0	1726	0	3090	1	39626	4
VC40138-V	929	25	1310	0	480	0	724	1	1253	0	18023	6
VC20461-II	1485	0	1978	0	855	86	1220	1	2159	1	27966	3
VC20461-III	1258	0	2148	1	1098	93	1319	0	2131	0	31199	2
VC20461-IV	680	0	949	0	382	29	614	0	1018	0	12791	0
VC20461-V	1800	0	2630	0	990	104	1525	0	3457	0	47175	3
VC20328-I	1701	0	2562	0	914	1	1292	0	1631	513	21116	6918
VC20328-IIa	2126	0	3162	0	1381	0	1908	0	2979	1061	36437	12620
VC20328-IIb	919	0	1629	0	686	0	1071	0	1516	313	21572	5470
VC20328-X	1609	0	2526	0	1468	0	2003	1	1477	477	20246	6134
VC40747-II	1045	0	1350	0	771	95	1431	0	1826	0	23349	1
VC40747-III	1044	0	1304	0	597	65	913	0	1903	0	26508	6
VC40747-IV	1683	0	2230	0	959	131	1388	0	2724	0	37763	4
VC40747-V	1281	0	1732	0	662	94	1081	0	1936	0	26360	1
VC20293-IIb	721	0	961	54	323	0	570	0	880	0	12305	6
VC20293-III	1912	0	2633	123	1556	1	2212	2	3556	0	45548	3
VC20293-IV	1534	0	1761	70	901	0	1331	0	2050	0	26794	6
VC40250-IV	616	30	931	0	339	0	437	0	827	0	13796	3
VC40250-V	1834	95	2737	0	1392	1	1797	0	3366	1	44157	0
VC40250-X	1530	71	2231	0	974	1	1358	1	2508	1	33045	8
VC40257-I	1102	1	1438	0	551	0	860	0	1575	321	19341	3887
VC40257-II	1729	0	2482	0	1340	0	1644	0	2174	519	29733	6945
VC40257-III	973	0	1830	0	738	0	1123	0	1547	409	20041	4841
VC40257-V	1116	0	1707	0	653	1	970	0	1419	350	19990	4615
VC40575-I	1171	0	1387	121	839	0	1097	0	1683	0	23238	3
VC40575-II	1784	0	2576	210	1259	0	1929	0	2502	0	32266	4
VC40575-III	443	0	575	50	225	0	403	0	589	0	8108	1
VC40575-X	1657	0	2545	197	1115	0	1741	1	2991	0	40579	2
VC40611-II	754	0	1023	158	557	0	626	0	1573	0	18892	2
VC40611-IV	1822	0	2536	273	1574	0	1977	0	3574	0	47439	9
VC40611-X	1056	0	1163	97	545	0	836	0	1573	0	20790	2
VC40764-IIa	1459	0	1698	0	677	32	1104	0	2011	0	27637	1
VC40764-IIb	1292	2	1745	0	711	42	1180	0	1561	0	20991	3
VC40764-V	1310	1	1877	0	627	41	1203	0	1831	0	23946	8
VC40764-X	1412	0	2146	0	1003	51	1393	0	2446	0	32633	7
VC20435-I	1568	0	1778	237	907	0	1412	0	2310	0	30544	3
VC20435-II	1724	0	2434	376	1429	0	1802	0	3424	0	46594	1
VC20435-IV	1475	0	1710	253	732	0	1048	0	1456	0	19282	4
VC20435-V	1489	0	1978	354	970	0	1473	0	2944	0	37890	1
VC20319-I	965	0	1362	0	575	0	881	0	1373	1	18005	9
VC20319-II	1768	0	2895	1	1205	0	1669	0	2918	1	36641	4
VC20319-III	1103	0	1076	0	803	0	1060	0	1556	0	21740	0
VC20319-X	900	0	1585	1	636	0	901	1	1727	0	23687	2
VC20413-IIa	1614	238	2313	0	1303	0	1356	0	2491	1	32699	4
VC20413-IIb	1413	163	2092	0	1001	0	1393	0	2468	0	33155	3
VC20413-V	1109	165	1760	0	803	0	916	0	2068	0	28215	1
VC20413-X	1509	215	2372	0	1058	0	1375	0	2700	0	34292	0
VC20019-MIPS-II-5	781	2	1130	2	540	0	885	2	1298	1	17426	4
VC20019-MIPS-IV-4	2545	5	3622	5	1705	2	2499	4	4122	4	53660	7
VC20019-MIPS-V-16b	1624	4	2356	2	984	5	1527	2	2655	9	35717	5
VC20019-MIPS-X-10	902	5	1503	3	934	3	961	3	1831	3	23636	5
MIPs Removed from analysis due to low read counts
VC40788-Vb	345	5	443	0	221	0	363	0	424	0	6003	0
VC20315-Ia	28	0	26	0	23	0	23	0	26	23	313	162
VC40804-X	1	0	2	0	0	0	0	0	1	0	19	0
VC20647-III	190	0	281	0	130	11	214	0	407	0	4973	2
VC20555-IIIb	169	0	190	0	112	0	132	61	261	0	3398	0
VC20555-V	0	0	0	0	0	0	0	0	0	0	0	0
VC40196-V	2	0	0	0	0	0	2	0	2	0	12	0
VC20649-III	33	1	55	0	10	0	24	0	66	0	909	0
VC20293-IIa	303	0	338	16	150	0	217	0	400	0	5866	0
VC40250-II	186	6	211	0	123	0	210	0	305	0	3650	0
VC40611-I	0	0	0	1	0	0	0	0	0	0	4	0

### Sheet: MIP False Positive Analysis
	Set 1	Set 1	Set 2	Set 2	Set 3	Set 3	Set 4	Set 4	Set 5	Set 5	Set 5 NextSeq	Set 5 NextSeq		All sets combined	All sets combined	All sets combined		Total read depths							Total read depth %
MIP.name	wt.bc.unique	snv.bc.unique	wt.bc.unique	snv.bc.unique	wt.bc.unique	snv.bc.unique	wt.bc.unique	snv.bc.unique	wt.bc.unique	snv.bc.unique	wt.bc.unique	snv.bc.unique		true.neg	false.neg	FP		Set1	Set2	Set3	Set4	Set5	Set5.NS		Set1	Set2	Set3	Set4	Set5	Set5.NS
VC20152-IIa			1837	0	880	0	1340	0	2199	1	30694	2		36950	3	8.11842e-05			1837	880	1340	2200	30696		0	0.865671	0.939882	1.0203	0.945063	0.996376
VC20152-IIb			1799	0	873	0	1380	1	2317	0	30340	1		36709	2	5.44796e-05			1799	873	1381	2317	30341		0	0.847764	0.932406	1.05152	0.995324	0.984853
VC20152-IV			1484	1	643	0	828	1	1558	0	21261	4		25774	6	0.000232739			1485	643	829	1558	21265		0	0.699794	0.686755	0.631216	0.669277	0.690251
VC20152-X			2350	0	1089	1	1294	0	2664	0	36642	4		44039	5	0.000113523			2350	1090	1294	2664	36646		0	1.10742	1.16417	0.985275	1.14439	1.18951
VC40632-I	1354	1	1937	0			1121	0	2296	0	29310	1		36018	2	5.55247e-05		1355	1937		1121	2296	29311		0.962365	0.912795	0	0.85355	0.986302	0.951419
VC40632-II	2013	1	2992	1			1917	0	3217	1	43257	34		53396	37	0.000692456		2014	2993		1917	3218	43291		1.43041	1.41043	0	1.45964	1.38237	1.4052
VC40632-IV	873	0	1201	0			573	0	923	0	12464	2		16034	2	0.000124719		873	1201		573	923	12466		0.620033	0.565961	0	0.436293	0.396497	0.40464
VC40632-X	1381	0	2045	0			1358	0	2256	0	28903	0		35943	0	0		1381	2045		1358	2256	28903		0.980831	0.96369	0	1.03401	0.96912	0.938176
VC20684-IIa	1522	0	2107	0			1171	1	2280	0	30569	1		37649	2	5.31194e-05		1522	2107		1172	2280	30570		1.08097	0.992907	0	0.892382	0.979429	0.992286
VC20684-IIb	2254	0	3412	0			2176	1	4164	0	56279	2		68285	3	4.39316e-05		2254	3412		2177	4164	56281		1.60086	1.60788	0	1.65761	1.78875	1.82685
VC20684-V	1655	0	2464	0			1231	0	2119	0	30341	2		37810	2	5.28933e-05		1655	2464		1231	2119	30343		1.17543	1.16114	0	0.937306	0.910268	0.984918
VC20684-X	1630	0	2610	0			1808	0	2594	0	34009	1		42651	1	2.34456e-05		1630	2610		1808	2594	34010		1.15768	1.22994	0	1.37664	1.11432	1.10395
VC20485-I			2621	0	911	0	1351	0	3061	1	42167	5		50111	6	0.00011972			2621	911	1351	3062	42172		0	1.23512	0.972992	1.02868	1.31536	1.36888
VC20485-II			1802	0	926	0	1238	0	1376	0	17708	1		23050	1	4.33821e-05			1802	926	1238	1376	17709		0	0.849178	0.989012	0.942635	0.591094	0.574825
VC20485-III			1005	0	573	0	728	1	1045	0	14703	1		18054	2	0.000110767			1005	573	729	1045	14704		0	0.473598	0.611991	0.555074	0.448905	0.477284
VC20485-V			2835	0	1256	0	1854	0	3106	0	40217	6		49268	6	0.000121768			2835	1256	1854	3106	40223		0	1.33597	1.34147	1.41167	1.33426	1.30562
VC20263-I			2683	0	1203	0	1833	0	2965	0	38529	5		47213	5	0.000105892			2683	1203	1833	2965	38534		0	1.26434	1.28486	1.39568	1.27369	1.25079
VC20263-II			1472	0	573	0	839	1	1638	0	21506	2		26028	3	0.000115247			1472	573	840	1638	21508		0	0.693668	0.611991	0.639591	0.703643	0.698138
VC20263-IV			2943	0	1245	0	1434	0	2361	0	30687	1		38670	1	2.58592e-05			2943	1245	1434	2361	30688		0	1.38686	1.32972	1.09187	1.01422	0.996116
VC20263-V			603	0	351	0	447	0	639	0	8732	0		10772	0	0			603	351	447	639	8732		0	0.284159	0.374885	0.340354	0.274498	0.283436
VC40788-IV			2531	0	1270	0	1673	0	2446	2	33139	0		41059	2	4.8708e-05			2531	1270	1673	2448	33139		0	1.19271	1.35642	1.27385	1.0516	1.07567
VC40788-Va			523	0	211	0	340	0	505	0	6232	1		7811	1	0.000128008			523	211	340	505	6233		0	0.246459	0.225358	0.258882	0.216935	0.20232
VC40788-X			2156	0	1221	0	1397	0	1989	0	26572	5		33335	5	0.00014997			2156	1221	1397	1989	26577		0	1.016	1.30409	1.0637	0.854423	0.862675
VC40719-I	1660	0			1144	0	1370	1	2704	1	35789	1		42667	3	7.0307e-05		1660		1144	1371	2705	35790		1.17899	0	1.22185	1.0439	1.162	1.16172
VC40719-III	742	0			315	0	419	0	966	0	12426	1		14868	1	6.7254e-05		742		315	419	966	12427		0.526992	0	0.336435	0.319034	0.414969	0.403374
VC40719-V	1273	0			899	0	1145	0	2052	0	28061	4		33430	4	0.000119639		1273		899	1145	2052	28065		0.904126	0	0.960175	0.871824	0.881486	0.910975
VC40719-X	1568	0			835	0	1042	0	2133	0	27923	1		33501	1	2.9849e-05		1568		835	1042	2133	27924		1.11364	0	0.89182	0.793398	0.916282	0.906398
VC20496-Ia	1406	0			894	1	1398	0	1795	0	22747	2		28240	3	0.000106221		1406		895	1398	1795	22749		0.998586	0	0.955903	1.06446	0.771086	0.73842
VC20496-Ib	1718	1			1254	0	1861	0	3165	0	42089	3		50087	4	7.98547e-05		1719		1254	1861	3165	42092		1.22089	0	1.33933	1.417	1.3596	1.36628
VC20496-IV	1643	0			1427	0	2142	0	3402	0	44114	2		52728	2	3.79291e-05		1643		1427	2142	3402	44116		1.16691	0	1.5241	1.63096	1.46141	1.43198
VC20496-V	1574	0			818	0	1021	0	2203	0	30121	3		35737	3	8.39396e-05		1574		818	1021	2203	30124		1.11791	0	0.873663	0.777408	0.946352	0.977809
VC40721-I			2350	0	985	0	1431	0	2488	0	33545	2		40799	2	4.90184e-05			2350	985	1431	2488	33547		0	1.10742	1.05203	1.08959	1.06878	1.08892
VC40721-II			2094	0	771	1	1229	0	2003	0	28188	3		34285	4	0.000116655			2094	772	1229	2003	28191		0	0.98678	0.824533	0.935783	0.860437	0.915065
VC40721-IV			2219	2	1020	1	1369	0	2769	2	35924	27		43301	32	0.000738467			2221	1021	1369	2771	35951		0	1.04663	1.09048	1.04238	1.19035	1.16695
VC40721-V			2276	1	715	0	1269	0	2341	3	32886	7		39487	11	0.000278495			2277	715	1269	2344	32893		0	1.07302	0.763654	0.966239	1.00692	1.06769
VC20738-I			2760	0	1239	0	1664	0	3207	0	45299	3		54169	3	5.53792e-05			2760	1239	1664	3207	45302		0	1.30063	1.32331	1.267	1.37764	1.47048
VC20738-III			1696	0	697	0	928	0	1743	0	24707	1		29771	1	3.35886e-05			1696	697	928	1743	24708		0	0.799226	0.744429	0.706596	0.748748	0.802009
VC20738-IV			1542	0	828	0	1166	0	1822	0	23800	4		29158	4	0.000137165			1542	828	1166	1822	23804		0	0.726655	0.884344	0.887813	0.782684	0.772665
VC20738-V			2253	0	1090	0	1450	0	2547	0	33622	1		40962	1	2.44123e-05			2253	1090	1450	2547	33623		0	1.06171	1.16417	1.10406	1.09413	1.09138
VC20315-Ib	1089	0	1624	1	482	0	826	0						4021	1	0.000248633		1089	1625	482	826				0.773443	0.765768	0.514799	0.628931	0	0
VC20315-II	1954	0	2270	0	1215	0	1758	0						7197	0	0		1954	2270	1215	1758				1.38779	1.06972	1.29768	1.33857	0	0
VC20315-III	758	0	1142	0	391	0	644	0						2935	0	0		758	1142	391	644				0.538356	0.538158	0.417607	0.490353	0	0
VC20327-I			1087	0	502	0	600	0	718	0	9263	4		12170	4	0.000328569			1087	502	600	718	9267		0	0.51224	0.53616	0.456851	0.308434	0.300802
VC20327-III			2040	0	869	0	1269	0	2018	0	26478	2		32674	2	6.1207e-05			2040	869	1269	2018	26480		0	0.961333	0.928134	0.966239	0.866881	0.859527
VC20327-IV			2538	1	1260	0	1804	0	2929	1	36804	4		45335	6	0.000132331			2539	1260	1804	2930	36808		0	1.19648	1.34574	1.3736	1.25865	1.19477
VC20327-V			2091	0	1026	0	1262	0	2776	0	34606	0		41761	0	0			2091	1026	1262	2776	34606		0	0.985367	1.09582	0.96091	1.1925	1.12329
VC20110-II	2054	0	2848	0			1916	0	3055	0	39818	2		49691	2	4.02471e-05		2054	2848		1916	3055	39820		1.45882	1.3421	0	1.45888	1.31235	1.29254
VC20110-IIIa	2277	0	3201	0			1991	0	3252	0	41181	1		51902	1	1.92667e-05		2277	3201		1991	3252	41182		1.6172	1.50845	0	1.51598	1.39698	1.33675
VC20110-IIIb	1512	0	2019	0			1296	1	2553	0	33686	5		41066	6	0.000146085		1512	2019		1297	2553	33691		1.07387	0.951437	0	0.987559	1.0967	1.09359
VC20110-IV	554	0	645	0			505	0	912	0	12470	3		15086	3	0.00019882		554	645		505	912	12473		0.393469	0.303951	0	0.384516	0.391772	0.404867
VC20617-IIa	256	0	405	0	295	0			723	0	9403	0		11082	0	0		256	405	295		723	9403		0.181819	0.190853	0.315074	0	0.310582	0.305216
VC20617-IIb	1063	0	1395	1	593	0			1884	0	24679	3		29614	4	0.000135053		1063	1396	593		1884	24682		0.754977	0.657854	0.633352	0	0.809318	0.801165
VC20617-III	1806	0	3239	0	1827	1			3222	0	42722	8		52816	9	0.000170374		1806	3239	1828		3222	42730		1.28268	1.52635	1.95239	0	1.38409	1.38699
VC20617-X	1745	1	2412	0	1163	0			3459	0	43822	4		52601	5	9.50462e-05		1746	2412	1163		3459	43826		1.24007	1.13664	1.24214	0	1.4859	1.42257
VC40687-I			1892	0	644	0	931	0	1726	0	21855	1		27048	1	3.69699e-05			1892	644	931	1726	21856		0	0.89159	0.687823	0.70888	0.741445	0.709434
VC40687-II			2399	0	1084	0	1518	0	3086	0	39815	7		47902	7	0.00014611			2399	1084	1518	3086	39822		0	1.13051	1.15776	1.15583	1.32567	1.2926
VC40687-IV			2211	0	1049	0	1773	0	2841	0	37423	2		45297	2	4.41511e-05			2211	1049	1773	2841	37425		0	1.04192	1.12038	1.34999	1.22042	1.2148
VC40687-V			2491	0	992	0	1201	0	2579	0	34074	2		41337	2	4.83805e-05			2491	992	1201	2579	34076		0	1.17386	1.0595	0.914463	1.10787	1.10609
VC40870-I			2880	0	1405	0	2038	2	2845	2	35676	7		44844	11	0.000245235			2880	1405	2040	2847	35683		0	1.35718	1.50061	1.55329	1.223	1.15825
VC40870-III			2043	0	1292	0	1545	0	2924	0	37360	6		45164	6	0.000132832			2043	1292	1545	2924	37366		0	0.962747	1.37992	1.17639	1.25608	1.21288
VC40870-V			3092	0	1766	0	2171	0	3616	2	46646	8		57291	10	0.000174517			3092	1766	2171	3618	46654		0	1.45708	1.88617	1.65304	1.5542	1.51436
VC40870-X			2296	0	1108	0	1484	0	2494	1	31706	5		39088	6	0.000153476			2296	1108	1484	2495	31711		0	1.08197	1.1834	1.12994	1.07179	1.02932
VC40529-I			2152	0	798	0	1486	0	2410	0	32225	3		39071	3	7.67774e-05			2152	798	1486	2410	32228		0	1.01411	0.852302	1.13147	1.03527	1.0461
VC40529-II			2448	0	1090	0	1540	0	3313	1	44560	4		52951	5	9.4418e-05			2448	1090	1540	3314	44564		0	1.1536	1.16417	1.17258	1.42361	1.44652
VC40529-IV			2788	0	1158	0	1989	0	4011	0	49771	3		59717	3	5.02344e-05			2788	1158	1989	4011	49774		0	1.31382	1.2368	1.51446	1.72302	1.61564
VC40529-V			2467	0	1336	0	1729	0	2851	0	36817	6		45200	6	0.000132726			2467	1336	1729	2851	36823		0	1.16255	1.42691	1.31649	1.22472	1.19525
VC20239-I			2055	0	991	0	1435	0	2124	0	28277	0		34882	0	0			2055	991	1435	2124	28277		0	0.968402	1.05844	1.09263	0.912416	0.917856
VC20239-III			1730	0	612	0	975	0	1725	1	21593	4		26635	5	0.000187688			1730	612	975	1726	21597		0	0.815248	0.653645	0.742383	0.741445	0.701027
VC20239-IV			3007	0	1896	1	2146	0	3375	0	42738	1		53162	2	3.76194e-05			3007	1897	2146	3375	42739		0	1.41702	2.02609	1.634	1.44981	1.38729
VC20239-V			3003	1	1470	0	1986	1	2973	0	40306	12		49738	14	0.000281396			3004	1470	1987	2973	40318		0	1.41561	1.57003	1.51294	1.27712	1.3087
VC40154-III	763	0	981	0			771	0	1213	0	15325	3		19053	3	0.000157431		763	981		771	1213	15328		0.541907	0.462288	0	0.587053	0.521074	0.497539
VC40154-IV	1132	0	1849	1			1163	0	1730	1	23367	1		29241	3	0.000102585		1132	1850		1163	1731	23368		0.803983	0.871797	0	0.885529	0.743593	0.758513
VC40154-V	1732	0	2365	1			1671	0	3533	0	46338	2		55639	3	5.39161e-05		1732	2366		1671	3533	46340		1.23012	1.11496	0	1.27233	1.51769	1.50417
VC40154-X	2622	0	3718	0			2070	0	4395	0	57403	3		70208	3	4.27283e-05		2622	3718		2070	4395	57406		1.86223	1.75208	0	1.57614	1.88798	1.86337
VC40804-I			1585	0	686	0	905	0	1450	0	19219	1		23845	1	4.19358e-05			1585	686	905	1450	19220		0	0.746918	0.732681	0.689083	0.622883	0.623871
VC40804-II			2472	0	1230	0	1786	0	2651	1	36016	7		44155	8	0.000181147			2472	1230	1786	2652	36023		0	1.16491	1.3137	1.35989	1.13923	1.16929
VC40804-V			2604	1	1490	0	1883	1	3778	0	45827	4		55582	6	0.000107937			2605	1490	1884	3778	45831		0	1.22759	1.59139	1.43451	1.62293	1.48765
VC40212-I	1361	0	1838	1	771	0	1101	1						5071	2	0.000394244		1361	1839	771	1102				0.966626	0.866614	0.823465	0.839083	0	0
VC40212-II	1791	0	2345	0	1052	0	1507	0						6695	0	0		1791	2345	1052	1507				1.27203	1.10506	1.12359	1.14746	0	0
VC40212-III	2074	0	3081	1	1409	1	2019	0						8583	2	0.000232964		2074	3082	1410	2019				1.47302	1.45237	1.50595	1.5373	0	0
VC40212-X	1222	0	1841	0	750	0	1432	0						5245	0	0		1222	1841	750	1432				0.867904	0.867556	0.801036	1.09035	0	0
VC20492-I	1698	0	2422	0	813	0			2812	0	37957	0		45702	0	0		1698	2422	813		2812	37957		1.20597	1.14135	0.868323	0	1.20796	1.23206
VC20492-II	1002	0	1573	0	695	0			1696	0	22732	1		27698	1	3.61024e-05		1002	1573	695		1696	22733		0.711653	0.741263	0.742293	0	0.728558	0.737901
VC20492-IV	1409	0	2058	0	838	0			2795	0	35157	2		42257	2	4.73272e-05		1409	2058	838		2795	35159		1.00072	0.969816	0.895024	0	1.20066	1.14124
VC20492-X	1178	0	1754	1	721	0			1884	0	27122	4		32659	5	0.000153074		1178	1755	721		1884	27126		0.836653	0.827029	0.770062	0	0.809318	0.880496
VC20647-I	2063	0	2663	0			1772	0	2780	0	36491	5		45769	5	0.000109232		2063	2663		1772	2780	36496		1.46521	1.25492	0	1.34923	1.19422	1.18464
VC20647-III	190	0	281	0			214	0	407	0	4973	2		6065	2	0.000329652		190	281		214	407	4975		0.134944	0.132419	0	0.162943	0.174837	0.161486
VC20647-V	2128	0	3043	1			1634	1	3217	0	41943	8		51965	10	0.0001924		2128	3044		1635	3217	41951		1.51137	1.43446	0	1.24492	1.38194	1.36171
VC20647-X	1725	0	2403	1			1598	0	3242	2	42151	5		51119	8	0.000156473		1725	2404		1598	3244	42156		1.22515	1.13287	0	1.21675	1.39354	1.36836
VC40174-II	1045	1	1356	0			712	0	1229	0	17280	0		21622	1	4.62471e-05		1046	1356		712	1229	17280		0.742903	0.639004	0	0.54213	0.527947	0.5609
VC40174-IV	1528	0	2166	0			1478	0	2641	0	36083	1		43896	1	2.27806e-05		1528	2166		1478	2641	36084		1.08523	1.02071	0	1.12538	1.13451	1.17127
VC40174-V	1277	0	2055	0			1077	0	2656	0	34808	2		41873	2	4.77612e-05		1277	2055		1077	2656	34810		0.906966	0.968402	0	0.820047	1.14095	1.12991
VC40174-X	1552	0	2372	0			1414	0	2387	1	33487	4		41212	5	0.000121309		1552	2372		1414	2388	33491		1.10228	1.11779	0	1.07665	1.02582	1.0871
VC40545-I			2070	0	876	0	1128	0	2364	1	30314	2		36752	3	8.16215e-05			2070	876	1128	2365	30316		0	0.975471	0.93561	0.858879	1.01594	0.984041
VC40545-II			3115	0	1275	0	1592	0	3152	0	43667	1		52801	1	1.89387e-05			3115	1275	1592	3152	43668		0	1.46792	1.36176	1.21218	1.35402	1.41744
VC40545-V			2802	0	1072	0	1570	0	3351	0	45734	3		54529	3	5.50136e-05			2802	1072	1570	3351	45737		0	1.32042	1.14495	1.19543	1.4395	1.4846
VC40545-X			3377	0	1756	1	2394	0	5201	0	69430	9		82158	10	0.000121702			3377	1757	2394	5201	69439		0	1.59138	1.87656	1.82283	2.23422	2.25395
VC10128-I	1900	0	2493	0			1293	0	2732	0	34508	1		42926	1	2.32954e-05		1900	2493		1293	2732	34509		1.34944	1.17481	0	0.984513	1.1736	1.12014
VC10128-IV	1845	1	2625	1			1677	0	3502	2	46657	28		56306	32	0.000568		1846	2626		1677	3504	46685		1.31109	1.23748	0	1.2769	1.50523	1.51537
VC10128-X	1090	0	1817	1			1270	0	1609	0	20583	2		26369	3	0.000113757		1090	1818		1270	1609	20585		0.774153	0.856718	0	0.967001	0.691185	0.668178
VC10128-X	2163	0	3276	0			2326	0	4160	0	52633	3		64558	3	4.64677e-05		2163	3276		2326	4160	52636		1.53623	1.54379	0	1.77106	1.78703	1.70854
VC20555-II	1622	0	2662	0	1306	2			2013	1	26302	3		33905	6	0.000176934		1622	2662	1308	0	2014	26305		1.152	1.25445	1.39701	0	0.865163	0.853846
VC20555-IIIa	1953	0	3332	0	1761	0			3733	0	49023	4		59802	4	6.68829e-05		1953	3332	1761	0	3733	49027		1.38708	1.57018	1.88083	0	1.6036	1.59139
VC40238-I			2124	0	833	0	1361	0	2222	0	31254	1		37794	1	2.64585e-05			2124	833	1361	2222	31255		0	1.00092	0.889684	1.03629	0.954514	1.01452
VC40238-III			2112	1	959	0	1233	0	2266	1	29689	6		36259	8	0.000220586			2113	959	1233	2267	29695		0	0.995734	1.02426	0.938828	0.973845	0.963884
VC40238-V			407	0	300	0	398	0	724	0	10238	2		12067	2	0.000165714			407	300	398	724	10240		0	0.191795	0.320414	0.303044	0.311012	0.332385
VC40238-X			1268	0	459	0	819	0	1517	0	19911	3		23974	3	0.00012512			1268	459	819	1517	19914		0	0.597535	0.490234	0.623601	0.651664	0.646398
VC20172-I			3038	0	1510	0	1959	0	3348	0	42372	2		52227	2	3.82929e-05			3038	1510	1959	3348	42374		0	1.43163	1.61275	1.49162	1.43821	1.37544
VC20172-II			551	0	275	0	313	0	516	0	7133	2		8788	2	0.000227531			551	275	313	516	7135		0	0.259654	0.293713	0.238324	0.22166	0.231598
VC20172-IV			1308	1	578	0	830	0	1365	0	19432	1		23513	2	8.50521e-05			1309	578	830	1365	19433		0	0.616856	0.617332	0.631977	0.586369	0.630785
VC20172-X			2624	1	1172	1	1631	0	2784	0	38704	15		46915	17	0.000362226			2625	1173	1631	2784	38719		0	1.23701	1.25282	1.24187	1.19593	1.2568
VC40196-I			2550	0	806	0	1239	0	2271	0	31278	1		38144	1	2.62158e-05			2550	806	1239	2271	31279		0	1.20167	0.860847	0.943397	0.975563	1.0153
VC40196-III			3693	1	1827	0	2523	1	3875	1	50974	1		62892	4	6.3597e-05			3694	1827	2524	3876	50975		0	1.74077	1.95132	1.92182	1.66503	1.65462
VC40196-X			3164	1	1059	1	1450	0	2960	1	40943	5		49576	8	0.000161342			3165	1060	1450	2961	40948		0	1.49148	1.13213	1.10406	1.27197	1.32915
VC40697-I			1229	0	520	0	728	0	1258	0	17128	3		20863	3	0.000143775			1229	520	728	1258	17131		0	0.579156	0.555385	0.554312	0.540404	0.556063
VC40697-II			2228	0	1231	0	1392	0	2493	0	32300	0		39644	0	0			2228	1231	1392	2493	32300		0	1.04993	1.31477	1.05989	1.07093	1.04844
VC40697-III			2238	0	1215	1	1536	0	2441	0	32194	1		39624	2	5.04719e-05			2238	1216	1536	2441	32195		0	1.05464	1.29875	1.16954	1.04859	1.04503
VC40697-V			3221	1	1598	0	2163	1	3822	0	48966	2		59770	4	6.69187e-05			3222	1598	2164	3822	48968		0	1.51834	1.70674	1.64771	1.64183	1.58948
VC20649-IIa			1412	0	809	0	937	0	994	0	13651	1		17803	1	5.61672e-05			1412	809	937	994	13652		0	0.665393	0.864051	0.713449	0.426997	0.443137
VC20649-IIb			1508	0	714	0	841	1	1372	0	18984	1		23419	2	8.53935e-05			1508	714	842	1372	18985		0	0.710633	0.762586	0.641114	0.589376	0.616243
VC20649-V			1539	0	596	0	841	0	1679	0	22128	1		26783	1	3.73357e-05			1539	596	841	1679	22129		0	0.725241	0.636556	0.640353	0.721255	0.718296
VC20444-I	1175	2			590	1	893	2	1664	0	21187	12		25509	17	0.000665988		1177		591	895	1664	21199		0.835943	0	0.631216	0.681469	0.714812	0.688108
VC20444-II	1231	1			766	0	1293	0	1795	0	24499	5		29584	6	0.000202771		1232		766	1293	1795	24504		0.875006	0	0.818125	0.984513	0.771086	0.795387
VC20444-V	878	0			638	0	895	0	1268	0	16080	2		19759	2	0.000101209		878		638	895	1268	16082		0.623584	0	0.681415	0.681469	0.5447	0.522013
VC20444-X	790	1			661	0	925	1	1735	0	21708	1		25819	3	0.00011618		791		661	926	1735	21709		0.561794	0	0.70598	0.705073	0.745311	0.704663
VC20197-II	1235	0			746	0	1022	0	1740	0	23913	1		28656	1	3.48955e-05		1235		746	1022	1740	23914		0.877137	0	0.796764	0.778169	0.747459	0.776236
VC20197-III	581	0			520	0	654	0	992	1	12725	2		15472	3	0.000193861		581		520	654	993	12727		0.412645	0	0.555385	0.497967	0.426567	0.413112
VC20197-IV	706	0			458	0	631	0	1118	0	14813	6		17726	6	0.000338371		706		458	631	1118	14819		0.501424	0	0.489166	0.480455	0.480264	0.481017
VC20197-V	2276	0			1864	0	2309	0	3117	2	41244	5		50810	7	0.000137749		2276		1864	2309	3119	41249		1.61649	0	1.99084	1.75811	1.33984	1.33892
VC40138-IIIa			2412	0	1110	0	1574	0	2925	0	42118	6		50139	6	0.000119653			2412	1110	1574	2925	42124		0	1.13664	1.18553	1.19847	1.2565	1.36732
VC40138-IIIb			1943	0	1216	0	1418	0	2314	0	28793	3		35684	3	8.40642e-05			1943	1216	1418	2314	28796		0	0.915623	1.29875	1.07969	0.994035	0.934703
VC40138-IV			2639	0	1273	0	1726	0	3090	1	39626	4		48354	5	0.000103393			2639	1273	1726	3091	39630		0	1.24361	1.35962	1.31421	1.32781	1.28637
VC40138-V			1310	0	480	0	724	1	1253	0	18023	6		21790	7	0.000321145			1310	480	725	1253	18029		0	0.617327	0.512663	0.552028	0.538257	0.585212
VC20461-II	1485	0	1978	0			1220	1	2159	1	27966	3		34808	5	0.000143625		1485	1978		1221	2160	27969		1.05469	0.932116	0	0.929691	0.92788	0.907859
VC20461-III	1258	0	2148	1			1319	0	2131	0	31199	2		38055	3	7.88271e-05		1258	2149		1319	2131	31201		0.893472	1.0127	0	1.00431	0.915423	1.01277
VC20461-IV	680	0	949	0			614	0	1018	0	12791	0		16052	0	0		680	949		614	1018	12791		0.482958	0.447209	0	0.467511	0.437307	0.415189
VC20461-V	1800	0	2630	0			1525	0	3457	0	47175	3		56587	3	5.30129e-05		1800	2630		1525	3457	47178		1.27842	1.23937	0	1.16116	1.48504	1.53137
VC20328-I	1701	0	2562	0	914	1	1292	0						6469	1	0.00015456		1701	2562	915	1292				1.2081	1.20732	0.977264	0.983752	0	0
VC20328-IIa	2126	0	3162	0	1381	0	1908	0						8577	0	0		2126	3162	1381	1908				1.50995	1.49007	1.47497	1.45279	0	0
VC20328-IIb	919	0	1629	0	686	0	1071	0						4305	0	0		919	1629	686	1071				0.652703	0.767653	0.732681	0.815479	0	0
VC20328-X	1609	0	2526	0	1468	0	2003	1						7606	1	0.000131458		1609	2526	1468	2004				1.14276	1.19036	1.56789	1.52588	0	0
VC40747-II	1045	0	1350	0			1431	0	1826	0	23349	1		29001	1	3.44804e-05		1045	1350		1431	1826	23350		0.742193	0.636176	0	1.08959	0.784403	0.757929
VC40747-III	1044	0	1304	0			913	0	1903	0	26508	6		31672	6	0.000189406		1044	1304		913	1903	26514		0.741482	0.614499	0	0.695175	0.81748	0.86063
VC40747-IV	1683	0	2230	0			1388	0	2724	0	37763	4		45788	4	8.73515e-05		1683	2230		1388	2724	37767		1.19532	1.05087	0	1.05685	1.17016	1.2259
VC40747-V	1281	0	1732	0			1081	0	1936	0	26360	1		32390	1	3.08728e-05		1281	1732		1081	1936	26361		0.909807	0.816191	0	0.823093	0.831656	0.855664
VC20293-IIb	721	0			323	0	570	0	880	0	12305	6		14799	6	0.000405268		721		323	570	880	12311		0.512077	0	0.344979	0.434008	0.378025	0.399609
VC20293-III	1912	0			1556	1	2212	2	3556	0	45548	3		54784	6	0.000109509		1912		1557	2214	3556	45551		1.35796	0	1.66295	1.68578	1.52757	1.47856
VC20293-IV	1534	0			901	0	1331	0	2050	0	26794	6		32610	6	0.000183959		1534		901	1331	2050	26800		1.0895	0	0.962311	1.01345	0.880627	0.869914
VC40250-IV			931	0	339	0	437	0	827	0	13796	3		16330	3	0.000183677			931	339	437	827	13799		0	0.438726	0.362068	0.33274	0.355258	0.447908
VC40250-V			2737	0	1392	1	1797	0	3366	1	44157	0		53449	2	3.74174e-05			2737	1393	1797	3367	44157		0	1.28979	1.48779	1.36827	1.44638	1.43331
VC40250-X			2231	0	974	1	1358	1	2508	1	33045	8		40116	11	0.00027413			2231	975	1359	2509	33053		0	1.05134	1.04135	1.03477	1.0778	1.07288
VC40257-I	1102	1	1438	0	551	0	860	0						3951	1	0.000253036		1103	1438	551	860				0.783386	0.677646	0.588494	0.654819	0	0
VC40257-II	1729	0	2482	0	1340	0	1644	0						7195	0	0		1729	2482	1340	1644				1.22799	1.16962	1.43118	1.25177	0	0
VC40257-III	973	0	1830	0	738	0	1123	0						4664	0	0		973	1830	738	1123				0.691056	0.862373	0.788219	0.855072	0	0
VC40257-V	1116	0	1707	0	653	1	970	0						4446	1	0.000224871		1116	1707	654	970				0.792619	0.80441	0.698503	0.738575	0	0
VC40575-I	1171	0			839	0	1097	0	1683	0	23238	3		28028	3	0.000107024		1171		839	1097	1683	23241		0.831682	0	0.896092	0.835276	0.722973	0.75439
VC40575-II	1784	0			1259	0	1929	0	2502	0	32266	4		39740	4	0.000100644		1784		1259	1929	2502	32270		1.26705	0	1.34467	1.46878	1.07479	1.04747
VC40575-III	443	0			225	0	403	0	589	0	8108	1		9768	1	0.000102365		443		225	403	589	8109		0.314633	0	0.240311	0.306851	0.253019	0.263214
VC40575-X	1657	0			1115	0	1741	1	2991	0	40579	2		48083	3	6.23882e-05		1657		1115	1742	2991	40581		1.17685	0	1.19087	1.32639	1.28486	1.31724
VC40611-II	754	0			557	0	626	0	1573	0	18892	2		22402	2	8.92698e-05		754		557	626	1573	18894		0.535515	0	0.594903	0.476648	0.67572	0.613289
VC40611-IV	1822	0			1574	0	1977	0	3574	0	47439	9		56386	9	0.000159589		1822		1574	1977	3574	47448		1.29404	0	1.68111	1.50532	1.5353	1.54014
VC40611-X	1056	0			545	0	836	0	1573	0	20790	2		24800	2	8.06387e-05		1056		545	836	1573	20792		0.750005	0	0.582086	0.636545	0.67572	0.674897
VC40764-IIa	1459	0	1698	0			1104	0	2011	0	27637	1		33909	1	2.94898e-05		1459	1698	0	1104	2011	27638		1.03623	0.800169	0	0.840605	0.863874	0.897115
VC40764-IIb	1292	2	1745	0			1180	0	1561	0	20991	3		26769	5	0.000186748		1294	1745	0	1180	1561	20994		0.91904	0.822317	0	0.898473	0.670565	0.681454
VC40764-V	1310	1	1877	0			1203	0	1831	0	23946	8		30167	9	0.00029825		1311	1877	0	1203	1831	23954		0.931114	0.884521	0	0.915986	0.78655	0.777534
VC40764-X	1412	0	2146	0			1393	0	2446	0	32633	7		40030	7	0.000174838		1412	2146	0	1393	2446	32640		1.00285	1.01129	0	1.06066	1.05074	1.05948
VC20435-I	1568	0			907	0	1412	0	2310	0	30544	3		36741	3	8.1646e-05		1568		907	1412	2310	30547		1.11364	0	0.968719	1.07512	0.992317	0.991539
VC20435-II	1724	0			1429	0	1802	0	3424	0	46594	1		54973	1	1.81904e-05		1724		1429	1802	3424	46595		1.22444	0	1.52624	1.37208	1.47086	1.51245
VC20435-IV	1475	0			732	0	1048	0	1456	0	19282	4		23993	4	0.000166688		1475		732	1048	1456	19286		1.04759	0	0.781811	0.797966	0.62546	0.626013
VC20435-V	1489	0			970	0	1473	0	2944	0	37890	1		44766	1	2.23379e-05		1489		970	1473	2944	37891		1.05754	0	1.03601	1.12157	1.26467	1.22992
VC20319-I	965	0	1362	0	575	0	881	0	1373	1	18005	9		23161	10	0.000431574		965	1362	575	881	1374	18014		0.685374	0.641831	0.614127	0.670809	0.590235	0.584725
VC20319-II	1768	0	2895	1	1205	0	1669	0	2918	1	36641	4		47096	6	0.000127383		1768	2896	1205	1669	2919	36645		1.25569	1.36472	1.287	1.27081	1.25393	1.18948
VC20319-III	1103	0	1076	0	803	0	1060	0	1556	0	21740	0		27338	0	0		1103	1076	803	1060	1556	21740		0.783386	0.507056	0.857642	0.807103	0.668418	0.705669
VC20319-X	900	0	1585	1	636	0	901	1	1727	0	23687	2		29436	4	0.00013587		900	1586	636	902	1727	23689		0.639209	0.74739	0.679278	0.686799	0.741875	0.768932
VC20413-IIa			2313	0	1303	0	1356	0	2491	1	32699	4		40162	5	0.00012448			2313	1303	1356	2492	32703		0	1.08998	1.39167	1.03248	1.0705	1.06152
VC20413-IIb			2092	0	1001	0	1393	0	2468	0	33155	3		40109	3	7.47906e-05			2092	1001	1393	2468	33158		0	0.985838	1.06912	1.06066	1.06019	1.07629
VC20413-V			1760	0	803	0	916	0	2068	0	28215	1		33762	1	2.96182e-05			1760	803	916	2068	28216		0	0.829386	0.857642	0.697459	0.88836	0.915876
VC20413-X			2372	0	1058	0	1375	0	2700	0	34292	0		41797	0	0			2372	1058	1375	2700	34292		0	1.11779	1.12999	1.04695	1.15985	1.1131
VC20019-MIPS-II-5	781	2	1130	2	540	0	885	2	1298	1	17426	4		22060	11	0.000498392		783	1132	540	887	1299	17430		0.556112	0.533446	0.576746	0.675378	0.558017	0.565769
VC20019-MIPS-IV-4	2545	5	3622	5	1705	2	2499	4	4122	4	53660	7		68153	27	0.000396011		2550	3627	1707	2503	4126	53667		1.81109	1.70919	1.82316	1.90583	1.77242	1.742
VC20019-MIPS-V-16b	1624	4	2356	2	984	5	1527	2	2655	9	35717	5		44863	27	0.00060147		1628	2358	989	1529	2664	35722		1.15626	1.11119	1.0563	1.16421	1.14439	1.15952
VC20019-MIPS-X-10	902	5	1503	3	934	3	961	3	1831	3	23636	5		29767	22	0.000738528		907	1506	937	964	1834	23641		0.644181	0.70969	1.00076	0.734007	0.787839	0.767374
Average read depth	1407.7	0.291262	2121.79	0.263158	962.458	0.204225	1328.38	0.226744	2327.54	0.347305	30804	3.62874						1407.99	2122.05	936.288	1313.34	2327.89	30807.7
Total Reads	144993	30	322512	40	136669	29	228482	39	388699	58	5144272	606
Estimated FP (by set)	0.000206864		0.000124011		0.000212146		0.000170663		0.000149193		0.000117787				Total mean FP per MIP	0.000129498
Average read depth (wt+snv)	1407.99		2122.05		962.662		1328.61		2327.89		28268.6				stdev	0.000137874
Removed from False Positive Analysis (true positives)											Total Negatives (All MiSeq)	1221355			99% confidence?	0.000144598
											False Positives (All MiSeq)	196			99% confidence?	0.000163132
											FP rate (All MiSeq)	0.000160452			max FP value from data	0.000738528
															4-sigma range	0.000680994
											Total Negatives (All)	6365627			5-sigma range	0.000818868
											False Positives (All)	802
											FP rate (All)	0.000125973
